# Structure of bacterial phospholipid transporter MlaFEDB with substrate bound

**DOI:** 10.1101/2020.06.02.129247

**Authors:** Nicolas Coudray, Georgia L. Isom, Mark R. MacRae, Mariyah N. Saiduddin, Gira Bhabha, Damian C. Ekiert

## Abstract

In double-membraned bacteria, phospholipids must be transported across the cell envelope to maintain the outer membrane barrier, which plays a key role in antibiotic resistance and pathogen virulence. The Mla system has been implicated in phospholipid trafficking and outer membrane integrity, and includes an ABC transporter complex, MlaFEDB. The transmembrane subunit, MlaE, has minimal sequence similarity to other ABC transporters, and the structure of the entire inner membrane MlaFEDB complex remains unknown. Here we report the cryo-EM structure of the MlaFEDB complex at 3.05 Å resolution. Our structure reveals that while MlaE has many distinct features, it is distantly related to the LPS and MacAB transporters, as well as the eukaryotic ABCA/ABCG families. MlaE adopts an outward-open conformation, resulting in a continuous pathway for phospholipid transport from the MlaE substrate-binding site to the pore formed by the ring of MlaD. Unexpectedly, two phospholipids are bound in the substrate-binding pocket of MlaFEDB, raising the possibility that multiple lipid substrates may be translocated each transport cycle. Site-specific crosslinking confirms that lipids bind in this pocket *in vivo*. Our structure provides mechanistic insight into substrate recognition and transport by the MlaFEDB complex.
