## Supplemental file 3 for "Structure of bacterial phospholipid transporter MlaFEDB with substrate bound"

### Sheet: Sheet1
Order	Species	Mla System?
Acidobacteriales	Acidobacterium capsulatum	No
Actinomycetales	Actinomyces viscosus	No
Alteromonadales	Pseudoalteromonas luteoviolacea	Yes
Aquificales	Aquifex aeolicus	No
Bacillales	Bacillus subtilis subsp. Subtilis	No
Bacillales	Staphylococcus aureus subsp. Aureus	No
Bacillales	Listeria monocytogenes	No
Bacteroidales	Bacteroides fragilis	No
Bdellovibrionales	Bdellovibrio bacteriovorus	No
Brachyspirales	Brachyspira pilosicoli	No
Brevinematales	Brevinema andersonii	No
Burkholderiales	Burkholderia cepacia	Yes
Caldisericales	Caldisericum exile	No
Calditrichales	Caldithrix abyssi	No
Campylobacterales	Campylobacter jejuni	No
Campylobacterales	Helicobacter pylori	No
Chlamydiales	Chlamydia trachomatis	No
Chlorobiales	Chlorobaculum tepidum	No
Chloroflexales	Chloroflexus aurantiacus	No
Chrysiogenales	Chrysiogenes arsenatis	No
Clostridiales	Clostridium perfringens	No
Coprothermobacterales	Coprothermobacter proteolyticus	No
Corynebacteriales	Corynebacterium glutamicum	No
Corynebacteriales	Mycobacterium tuberculosis	No
Deferribacterales	Deferribacter desulfuricans	No
Deinococcales	Deinococcus radiodurans	No
Desulfurobacteriales	Desulfurobacterium thermolithotrophum	No
Dictyoglomales	Dictyoglomus thermophilum	No
Elusimicrobiales	Elusimicrobium minutum	No
Enterobacterales	Escherichia coli	Yes
Enterobacterales	Klebsiella pneumoniae	Yes
Fibrobacterales	Fibrobacter succinogenes subsp. Succinogenes	No
Frankiales	Frankia alni	No
Fusobacteriales	Fusobacterium necrophorum subsp. Funduliforme	No
Gemmatimonadales	Gemmatimonas aurantiaca	No
Lactobacillales	Lactobacillus acidophilus	No
Lactobacillales	Streptococcus pneumoniae	No
Legionellales	Legionella pneumophila subsp. Pascullei	Yes
Leptospirales	Leptospira interrogans serovar Lai	No
Micrococcales	Micrococcus luteus	No
Mycoplasmatales	Mycoplasma genitalium	No
Myxococcales	Myxococcus xanthus	No
Neisseriales	Neisseria gonorrhoeae	Yes
Nitrospinales	Nitrospina gracilis	No
Nitrospirales	Nitrospira moscoviensis	Yes
Pasteurellales	Haemophilus influenzae	Yes
Planctomycetales	Gemmata obscuriglobus	No
Pseudomonadales	Moraxella catarrhalis	No
Pseudomonadales	Acinetobacter baumannii	Yes
Pseudomonadales	Pseudomonas aeruginosa	Yes
Rickettsiales	Rickettsia rickettsii	Yes
Rickettsiales	Wolbachia pipientis	No
Rickettsiales	Ehrlichia ruminantium	No
Selenomonadales	Selenomonas ruminantium subsp. Lactilytica	No
Spirochaetales	Borreliella burgdorferi	No
Streptomycetales	Streptomyces coelicolor	No
Synechococcales	Synechocystis	No
Synergistales	Synergistes jonesii	No
Thermales	Thermus thermophilus	No
Thermodesulfobacteriales	Thermodesulfobacterium commune	No
Thermotogales	Thermotoga maritima	No
Thiotrichales	Francisella tularensis	Yes
Veillonellales	Veillonella parvula	No
Verrucomicrobiales	Verrucomicrobium spinosum	No
Vibrionales	Vibrio cholerae	Yes
